# Memory-Phenotype Ly49+ CD8 T emerging from the thymus develop into two subsets with distinct immune functions

**DOI:** 10.1101/2024.12.10.627689

**Authors:** Daphné Laubreton, Morgan Grau, Victor Malassigne, Margaux Prieux, Martine Tomkowiak, Marc Vocanson, Thierry Walzer, Jacqueline Marvel

**Affiliations:** CIRI, Inserm U1111 - CNRS UMR5308 Universite Lyon1, ENS de Lyon

## Abstract

Ly49+ CD8 T cells are memory-phenotype (MP) cells expressing Ly49 family inhibitory receptors, that control autoimmune diseases development through the regulation of follicular CD4 T cells. During viral infection, their number increases, suggesting an involvement in antiviral responses. These cells do not derive from naive cells and are thought to develop in the thymus. This study identified two subsets of Ly49+ CD8 T cells, based on CD8β expression, in mice and humans. Lineage tracing and reliance on the transcription factor Zeb1 indicate a thymic origin via agonist selection. scRNAseq analysis revealed that a small fraction of CD8αβ-Ly49+ cells acquired an effector profile during vaccinia virus infection. Moreover, the majority of Ly49+ CD8 T cells seems to respond to cytokine-driven bystander signals. *In vitro*, these signals promoted the expression of effector molecules such as IFNγ and granzyme B, as well as the homing chemokine receptor CXCR5, potentially driving their recruitment to germinal centers.

**Summary:** This study shows that Ly49+ CD8 T cells comprises two subsets that develop in the thymus through agonist selection. In viral infection, both subsets respond to bystander stimuli that could drive their regulatory activity. Furthermore, some CD8αβ-expressing Ly49+ cells exert TCR-mediated antiviral response.
