## Supplemental Table 1 for "Memory-Phenotype Ly49+ CD8 T emerging from the thymus develop into two subsets with distinct immune functions"

### Sheet: Table 1
Supplementary Table 1 : DE genes between cluster 3 (naive cells) and clusters 4 and 5 (VV-B8R)
Gene	p_val	avg_log2FC	pct.1	pct.2	p_val_adj
Gzma	5.6706e-194	-7.63779	0.071	0.65	8.69699e-190
Gzmk	7.65444e-188	-7.52445	0.005	0.556	1.17396e-183
Ccr2	4.33202e-175	-7.50264	0.006	0.527	6.64402e-171
S100a4	0	-7.36185	0.12	0.949	0
Hist1h1b	3.27584e-192	-7.32989	0.08	0.656	5.02415e-188
Cdca3	3.83322e-179	-7.29786	0.008	0.541	5.879e-175
Lgals3	0	-7.2869	0.042	0.847	0
Mki67	1.87067e-215	-7.15736	0.035	0.653	2.86905e-211
Pclaf	1.03263e-211	-7.14525	0.04	0.65	1.58374e-207
Ube2c	4.94308e-191	-7.13006	0.026	0.595	7.58121e-187
Gzmb	2.92908e-259	-7.11584	0.039	0.744	4.49233e-255
Birc5	1.32601e-209	-7.0881	0.027	0.633	2.03369e-205
Hist1h2ae	2.75728e-154	-6.97233	0.09	0.594	4.22884e-150
1500009L16Rik	4.50737e-237	-6.862	0.017	0.681	6.91295e-233
Ccna2	3.32575e-161	-6.77912	0.012	0.504	5.1007e-157
Cdca8	5.55153e-178	-6.64931	0.017	0.551	8.51439e-174
Spc24	2.17507e-182	-6.52044	0.016	0.559	3.33591e-178
Rrm2	1.40897e-158	-6.38873	0.024	0.516	2.16094e-154
Top2a	6.18807e-177	-6.3199	0.047	0.591	9.49065e-173
Klrc1	5.49547e-197	-6.26811	0.015	0.593	8.4284e-193
Cdk1	7.46116e-159	-6.23854	0.017	0.509	1.14432e-154
Ccnb2	4.39066e-188	-6.20718	0.026	0.586	6.73395e-184
S100a6	0	-6.13098	0.541	0.993	0
Anxa2	0	-6.05576	0.06	0.885	0
Slamf7	2.68271e-236	-6.03114	0.016	0.678	4.11448e-232
Hist1h2ap	3.8958e-143	-5.92482	0.257	0.707	5.97499e-139
Stmn1	2.19043e-222	-5.83801	0.105	0.729	3.35946e-218
Cks1b	6.14363e-197	-5.83748	0.039	0.621	9.42249e-193
Klrk1	1.45289e-215	-5.81347	0.034	0.657	2.2283e-211
Tyms	3.28013e-182	-5.65122	0.032	0.584	5.03073e-178
Plek	4.28804e-218	-5.39073	0.024	0.654	6.57657e-214
Ptms	2.60281e-274	-5.13938	0.046	0.793	3.99193e-270
Cxcr3	3.57396e-250	-5.02794	0.036	0.737	5.48139e-246
Lgals1	0	-5.00334	0.638	0.998	0
Lockd	1.41136e-182	-4.91023	0.04	0.599	2.1646e-178
Itgb1	6.76406e-304	-4.72967	0.131	0.902	1.0374e-299
Lig1	1.99509e-136	-4.60791	0.051	0.506	3.05986e-132
Lmnb1	2.4537e-202	-4.59846	0.115	0.71	3.76323e-198
Cenpw	7.96547e-201	-4.58008	0.061	0.664	1.22166e-196
Cks2	5.98154e-188	-4.54263	0.111	0.688	9.17389e-184
Ezh2	1.53947e-205	-4.43834	0.063	0.68	2.36108e-201
Casp3	1.18549e-185	-4.42244	0.035	0.608	1.81819e-181
Hist1h1d	2.27374e-190	-4.2978	0.112	0.703	3.48723e-186
Hmgb2	3.41801e-306	-4.2718	0.832	0.999	5.24221e-302
Nsd2	1.16678e-151	-4.17851	0.037	0.532	1.78948e-147
Ccl5	4.62048e-67	-4.15759	0.954	0.774	7.08643e-63
Hist1h4d	1.72955e-132	-4.13101	0.329	0.761	2.65261e-128
Mcm5	1.37307e-134	-4.12127	0.065	0.523	2.10587e-130
Ly6a	3.21863e-184	-4.1089	0.087	0.667	4.93641e-180
Capg	2.38388e-136	-4.07895	0.059	0.525	3.65616e-132
Hist1h3e	2.83976e-106	-4.04633	0.139	0.541	4.35535e-102
Cdc25b	4.95306e-158	-4.00589	0.067	0.586	7.5965e-154
Serpinb6b	9.38544e-197	-4.00559	0.078	0.684	1.43944e-192
Gmnn	2.47925e-156	-3.95872	0.083	0.596	3.80242e-152
Pglyrp1	8.41213e-248	-3.95022	0.09	0.8	1.29017e-243
Hist2h2ac	5.21725e-102	-3.93649	0.194	0.585	8.0017e-98
Gna15	1.13044e-143	-3.88823	0.049	0.531	1.73376e-139
Rrm1	7.3396e-140	-3.88668	0.071	0.546	1.12567e-135
H2afx	2.92759e-110	-3.86533	0.173	0.582	4.49004e-106
Ybx3	3.44965e-214	-3.83088	0.09	0.733	5.29073e-210
Cenpa	8.46086e-134	-3.81903	0.153	0.615	1.29764e-129
Sdf2l1	1.01574e-155	-3.78578	0.081	0.596	1.55785e-151
Myo1f	7.71637e-164	-3.64342	0.064	0.604	1.18346e-159
Smc2	8.00474e-140	-3.62655	0.13	0.608	1.22769e-135
Rnaseh2b	5.77112e-138	-3.59801	0.058	0.532	8.85116e-134
Tuba1c	7.2615e-106	-3.49498	0.139	0.547	1.1137e-101
Ccdc34	7.50655e-122	-3.45641	0.064	0.504	1.15128e-117
Txndc5	6.61936e-162	-3.38832	0.072	0.612	1.01521e-157
Atxn1	4.25599e-141	-3.36551	0.068	0.559	6.5274e-137
Bcl2a1b	1.12534e-149	-3.33689	0.076	0.589	1.72594e-145
Hmgn2	3.7407e-186	-3.32827	0.218	0.764	5.73711e-182
Ppil1	6.61162e-132	-3.31392	0.079	0.548	1.01402e-127
Glrx	9.49341e-132	-3.30337	0.075	0.543	1.456e-127
Dut	1.80418e-161	-3.20567	0.284	0.771	2.76708e-157
Plp2	2.35073e-123	-3.16933	0.071	0.519	3.60532e-119
Hist1h4i	7.1174e-124	-3.14947	0.096	0.554	1.0916e-119
Ahnak	1.36556e-254	-3.14616	0.322	0.925	2.09435e-250
Gng2	9.54647e-215	-3.11571	0.162	0.805	1.46414e-210
Sh3bgrl	1.93811e-148	-3.10853	0.087	0.604	2.97248e-144
Mcm3	2.39269e-101	-3.06238	0.118	0.517	3.66968e-97
Fkbp5	5.34651e-109	-3.02908	0.084	0.501	8.19994e-105
Tipin	5.8587e-109	-3.02164	0.103	0.521	8.98549e-105
Racgap1	2.12752e-138	-2.99116	0.138	0.631	3.26297e-134
Atpif1	2.23912e-224	-2.93491	0.276	0.87	3.43414e-220
Cmc2	9.41118e-142	-2.91764	0.13	0.632	1.44339e-137
Fkbp2	2.1126e-149	-2.87627	0.178	0.685	3.24009e-145
Prr13	3.26158e-211	-2.87505	0.188	0.83	5.00229e-207
Dctpp1	7.12316e-132	-2.87025	0.153	0.631	1.09248e-127
Tubb4b	9.87468e-93	-2.86138	0.41	0.724	1.51448e-88
Id2	9.0172e-208	-2.85328	0.378	0.888	1.38297e-203
Hmgn5	2.42597e-148	-2.84497	0.14	0.664	3.72071e-144
Cbx5	5.23356e-106	-2.79468	0.118	0.534	8.02672e-102
Itga4	1.41475e-277	-2.7747	0.469	0.964	2.1698e-273
Mrpl27	1.24932e-130	-2.76322	0.125	0.606	1.91608e-126
Pycard	2.00128e-285	-2.76312	0.655	0.986	3.06937e-281
Hist1h1e	7.88603e-139	-2.74707	0.538	0.896	1.20948e-134
S100a10	0	-2.739	0.975	0.999	0
Mtch1	3.39007e-155	-2.71267	0.155	0.696	5.19934e-151
Crip1	0	-2.71245	0.99	0.998	0
Rpa2	1.46917e-103	-2.70239	0.118	0.532	2.25327e-99
Prelid3b	4.33238e-106	-2.70065	0.107	0.526	6.64457e-102
Hat1	4.56e-104	-2.69687	0.119	0.534	6.99367e-100
Ctla2a	2.86422e-99	-2.68037	0.62	0.77	4.39285e-95
Hopx	1.80617e-176	-2.67718	0.21	0.793	2.77012e-172
Phf11b	3.8153e-152	-2.66313	0.144	0.684	5.85153e-148
H2afz	2.38638e-254	-2.64613	0.972	1	3.65999e-250
Txn1	8.86213e-286	-2.64174	0.65	0.991	1.35918e-281
Sept11	1.34819e-137	-2.61648	0.148	0.655	2.06773e-133
Etfb	3.70351e-179	-2.61148	0.246	0.803	5.68007e-175
Rilpl2	7.18733e-127	-2.60839	0.123	0.606	1.10232e-122
Reep5	1.15502e-231	-2.59641	0.331	0.917	1.77146e-227
Mcm7	7.14092e-95	-2.57878	0.158	0.55	1.0952e-90
Siva1	5.87167e-88	-2.57695	0.138	0.512	9.00538e-84
Mcm6	9.41265e-102	-2.55982	0.174	0.586	1.44362e-97
Tbcb	1.37084e-154	-2.51787	0.172	0.719	2.10246e-150
Efhd2	6.69043e-175	-2.51688	0.178	0.781	1.02611e-170
Cisd1	5.27822e-117	-2.51117	0.153	0.611	8.09521e-113
Vim	2.81146e-235	-2.48172	0.724	0.978	4.31194e-231
Dnmt1	1.78471e-115	-2.47401	0.195	0.637	2.73721e-111
Ube2s	1.11964e-110	-2.45758	0.493	0.809	1.7172e-106
Adprh	1.1795e-114	-2.443	0.147	0.6	1.809e-110
Dera	2.80429e-99	-2.43543	0.116	0.527	4.30095e-95
Cmtm7	1.48227e-153	-2.42998	0.314	0.791	2.27336e-149
Rpa3	2.56678e-113	-2.41598	0.172	0.619	3.93667e-109
Dok2	1.66943e-95	-2.40924	0.12	0.523	2.56041e-91
Calm3	1.10963e-206	-2.40725	0.347	0.898	1.70184e-202
Trappc1	2.25844e-99	-2.38686	0.128	0.543	3.46377e-95
Cd48	1.06275e-269	-2.38058	0.601	0.979	1.62993e-265
S100a11	4.09498e-268	-2.35143	0.705	0.985	6.28047e-264
Dbi	1.90581e-196	-2.33599	0.444	0.898	2.92295e-192
Tmpo	8.11365e-107	-2.33578	0.328	0.704	1.24439e-102
Alyref	1.42462e-121	-2.33049	0.261	0.695	2.18493e-117
Tuba1b	5.60032e-60	-2.32896	0.533	0.688	8.58921e-56
Anp32e	3.63842e-124	-2.32552	0.327	0.742	5.58024e-120
Acadl	1.88829e-122	-2.30628	0.178	0.656	2.89607e-118
Slbp	3.87306e-94	-2.30218	0.23	0.614	5.94011e-90
Dap	4.88724e-109	-2.26183	0.169	0.622	7.49556e-105
Ttc39b	4.53078e-90	-2.25006	0.111	0.505	6.94886e-86
Ddx39	5.45746e-137	-2.2468	0.281	0.757	8.3701e-133
1110008P14Rik	4.4979e-119	-2.24326	0.168	0.645	6.89843e-115
Rnh1	1.30483e-102	-2.24168	0.149	0.579	2.00122e-98
Il18r1	1.225e-81	-2.22592	0.182	0.552	1.87878e-77
Ly6c2	1.11518e-84	-2.21681	0.836	0.805	1.71035e-80
Cnih4	2.41262e-87	-2.2106	0.161	0.55	3.70023e-83
Hpf1	5.8002e-127	-2.21052	0.257	0.719	8.89577e-123
Kmt5a	2.79181e-102	-2.20508	0.171	0.603	4.2818e-98
Ech1	2.1911e-120	-2.19844	0.221	0.684	3.3605e-116
Rfc2	2.99586e-92	-2.19051	0.166	0.564	4.59474e-88
Pnp	8.68759e-93	-2.18962	0.144	0.548	1.33242e-88
Rps27l	2.20274e-191	-2.18783	0.436	0.911	3.37833e-187
Bub3	2.8563e-94	-2.15935	0.247	0.647	4.38071e-90
Idh3a	2.35717e-101	-2.15403	0.168	0.597	3.6152e-97
Blmh	1.37671e-89	-2.11923	0.13	0.528	2.11146e-85
Gapdh	9.4422e-272	-2.11375	0.893	0.993	1.44815e-267
Commd1	1.97861e-128	-2.1057	0.21	0.707	3.0346e-124
Cdc34	5.63117e-97	-2.09945	0.163	0.585	8.63652e-93
Sh2d1a	1.6566e-150	-2.09035	0.322	0.825	2.54072e-146
Psmd13	1.20253e-137	-2.06261	0.262	0.764	1.84433e-133
S100a13	4.05073e-246	-2.0591	0.582	0.987	6.2126e-242
Gstp3	1.18941e-90	-2.05714	0.165	0.575	1.8242e-86
Nkg7	2.77864e-307	-2.04588	0.983	0.997	4.2616e-303
Ctsd	3.19906e-205	-2.03822	0.494	0.949	4.9064e-201
Rab8b	3.22906e-96	-2.03492	0.195	0.613	4.95241e-92
Nptn	5.40441e-80	-2.03318	0.158	0.533	8.28874e-76
Rad21	3.16248e-100	-2.03024	0.293	0.703	4.8503e-96
Ccdc124	4.39494e-106	-2.02935	0.212	0.655	6.74052e-102
Elof1	4.13367e-98	-2.01882	0.18	0.604	6.33981e-94
Pcna	1.24641e-72	-2.01751	0.434	0.708	1.91162e-68
Ap2s1	1.30459e-168	-2.00213	0.34	0.864	2.00084e-164
Foxp1	2.48206e-129	2.04547	0.785	0.354	3.80673e-125
Btg1	1.1119e-253	2.06217	0.998	0.583	1.70532e-249
Ighm	3.96711e-55	2.13164	0.656	0.383	6.08436e-51
Junb	9.14169e-226	2.19015	0.971	0.564	1.40206e-221
Fosb	4.50456e-147	2.40332	0.78	0.279	6.90864e-143
Rgs10	4.15064e-134	2.46872	0.7	0.194	6.36584e-130
Smad7	8.87127e-182	2.52253	0.838	0.335	1.36059e-177
Ppp1r15a	1.35529e-115	2.61642	0.622	0.155	2.07861e-111
Snhg12	1.18859e-111	2.67979	0.608	0.155	1.82294e-107
Bcl2	1.67493e-98	2.73621	0.553	0.132	2.56884e-94
Tsc22d3	6.25873e-155	2.77093	0.746	0.213	9.59901e-151
Dusp1	1.03056e-133	2.78232	0.682	0.181	1.58057e-129
Jun	3.92866e-262	2.84335	0.979	0.367	6.02538e-258
Sell	1.20653e-225	3.02941	0.862	0.17	1.85045e-221
Satb1	5.93091e-205	3.17294	0.806	0.174	9.09624e-201
Lef1	1.57261e-250	3.21012	0.903	0.272	2.4119e-246
Ccr7	7.19123e-175	3.37356	0.715	0.108	1.10292e-170
Fos	1.29923e-273	3.76508	0.912	0.17	1.99262e-269
