## Supplemental Table 2 for "Memory-Phenotype Ly49+ CD8 T emerging from the thymus develop into two subsets with distinct immune functions"

### Sheet: Table 2
Supplementary Table 2 : DE genes between MP-CD8aa-Ly49+ and MP-CD8ab-Ly49+ cells from naive mice
	p_val	avg_log2FC	pct.1	pct.2	p_val_adj
Fcer1g	1.69165e-105	-3.57597	0.062	0.459	2.59449e-101
Ikzf2	9.57728e-140	-2.0581	0.334	0.854	1.46887e-135
Itga4	4.31e-72	-1.88042	0.287	0.644	6.61025e-68
Spry2	6.1324e-27	-1.60633	0.105	0.286	9.40527e-23
Klrk1	1.60552e-32	-1.4823	0.228	0.454	2.46238e-28
Cd160	1.67932e-39	-1.41156	0.355	0.596	2.57557e-35
Cd7	2.07868e-27	-1.20641	0.492	0.662	3.18807e-23
Klhdc2	1.27028e-23	-1.13763	0.284	0.478	1.94824e-19
Anxa2	2.40683e-27	-1.01369	0.417	0.619	3.69135e-23
Cd6	9.4327e-29	1.04254	0.561	0.331	1.44669e-24
Prf1	6.45516e-18	1.09287	0.372	0.2	9.90028e-14
Fam169b	6.0813e-27	1.17942	0.44	0.217	9.32688e-23
Lcn4	4.93179e-17	1.32763	0.269	0.119	7.56388e-13
Gzmm	1.34137e-33	1.83276	0.374	0.133	2.05726e-29
Il6ra	1.24968e-35	2.46598	0.27	0.054	1.91663e-31
Cd8b1	3.86514e-247	2.94589	0.956	0.433	5.92797e-243
