## Supplemental Table 3 for "Memory-Phenotype Ly49+ CD8 T emerging from the thymus develop into two subsets with distinct immune functions"

### Sheet: Table 3
Supplementary Table 3 : DE genes between MP-CD8aa-Ly49+ and MP-CD8ab-Ly49+ cells from VV-infected mice
	p_val	avg_log2FC	pct.1	pct.2	p_val_adj
Fcer1g	1.61427e-224	-3.99159	0.048	0.462	2.47581e-220
Ikzf2	1.11064e-305	-2.49918	0.268	0.835	1.70339e-301
Itga4	4.3075e-93	-1.55645	0.249	0.547	6.60642e-89
Klrk1	1.48768e-103	-1.52857	0.323	0.632	2.28165e-99
Klrc2	1.7141e-55	-1.24366	0.23	0.46	2.62891e-51
Cd160	2.90292e-53	-1.12288	0.367	0.585	4.45221e-49
Anxa2	3.32602e-69	-1.09137	0.438	0.673	5.10112e-65
Klhdc2	6.05106e-38	-1.08362	0.25	0.431	9.28051e-34
N4bp1	8.0005e-30	1.114	0.331	0.17	1.22704e-25
Prf1	2.37966e-40	1.12948	0.414	0.214	3.64969e-36
Fam169b	2.06131e-57	1.17251	0.487	0.23	3.16143e-53
Gzmm	5.76772e-54	1.45835	0.466	0.234	8.84596e-50
Il6ra	1.3388e-68	2.08117	0.334	0.089	2.05332e-64
Fcgrt	2.38857e-80	2.34058	0.371	0.1	3.66335e-76
Cd8b1	0	3.08723	0.977	0.384	0
