## Supplemental Table 4 for "Memory-Phenotype Ly49+ CD8 T emerging from the thymus develop into two subsets with distinct immune functions"

### Sheet: Table 4
Supplementary Table 4 : list of antibodies used in this study
Reagent	Clone	Source	Cat#	RRID
Alexa Fluor® 700 anti-mouse CD8b	YTS156.7.7	BD Biosciences	126618	AB_2563949
Alexa Fluor™ 700 anti-mouse CD25	PC61	Biolegend	102024	AB_493709
Alexa Fluor™ 700 anti-mouse CD8a	53-6.7	Thermo Fischer Scientific	56-0081-82	AB_494005
Anti-Mouse TCR Vβ Screening Panel		BD Biosciences	557004	AB_647180
APC ant-mouse Ly49F	HBF-719	Miltenyi Biotec	130-104-293
APC anti-mouse CD126 (IL-6Ra)	D7715A7	Biolegend	115811	AB_2127937
APC anti-mouse Ly49G2	4D11	Miltenyi Biotec	130-102-287
APC anti-mouse/human Helios	22F6	Thermo Fischer Scientific	17-9883-42	AB_2573322
APC-labelled B8R (TSYKFESV) dextramer (H-2 Kb)		Immudex	JD03267
APC-Vio770 anti-mouse Ly49F	HBF-719	Miltenyi Biotec	130-104-295
APC/Fire™ 750 anti-human CD158b/j (KIR2DL2/L3/S2)	DX27	Biolegend	312617	AB_2819942
APC/Fire™ 810 anti-mouse CD197 (CCR7)	4B12	Biolegend	120135	AB_2910289
BB515 5-OP-RU_MR1 tetramer		NIH tetramer core facility
Biotin anti-mouse CD124 (IL-4R)	mIL4R-M1	BD Biosciences	552508	AB_394406
Biotin anti-mouse CD127 (IL-7R)	A7R34	Thermo Fischer Scientific	13-1271-82	AB_466588
Biotin anti-mouse CD185 (CXCR5)	2G8	BD Biosciences	551960	AB_394301
Biotin anti-mouse CD212 (IL-12R)	114	BD Biosciences	551973	AB_394309
Brilliant Violet 421™ anti-human CD158e1 (KIR3DL1)	DX9	Biolegend	312713	AB_10897807
BUV395 anti-human CD8b	2ST8.5H7	BD Biosciences	742396	AB_2740752
BUV395 anti-mouse TCRβ Chain	H57-597	BD Biosciences	742485
BUV395 Rat Anti-Mouse CD8a	53-6.7	BD Biosciences	563786	AB_2732919
BUV496 anti-mouse CD4	GK1.5	BD Biosciences	564667
BUV496 Rat Anti-Mouse CD8b	H35-17.2	BD Biosciences	741127	AB_2870710
BUV563 Hamster Anti-Mouse CD28	37.51	BD Biosciences	741240	AB_2870792
BUV615 Rat Anti-Mouse CD122	5H4	BD Biosciences	751560	AB_2875555
BUV737 Rat Anti-Mouse CD44	IM7	BD Biosciences	564392
BUV805 Rat Anti-Mouse CD184	2B11/CXCR4	BD Biosciences	741979	AB_2871282
BV421™ anti-mouse CD279 (PD-1)	29F.1A12	Biolegend	135217	AB_10900085
BV480 Rat Anti-Mouse CD62L	MEL14	BD Biosciences	746726	AB_2743990
BV510™ anti-mouse CD5	53-7.3	Biolegend	100627	AB_2563930
BV605 anti-mouse/human CD44	IM7	Biolegend	103047	AB_2562451
BV650 anti-mouse γδ T-Cell Receptor	GL3	BD Biosciences	563993	AB_2738530
BV650 Mouse Anti-Mouse NK-1.1	PK136	BD Biosciences	564143	AB_2738617
BV711 anti-mouse CD314 (NKG2D)	CX5	BD Biosciences	563694	AB_2722498
BV711 Rat Anti-Mouse CD160	CNX46-3	BD Biosciences	740828	AB_2740485
BV785™ anti-mouse CD8a	53-6.7	Biolegend	100749	AB_11218801
eFluor™ 660 anti-mouse CD160	CNX46-3	Thermo Fischer Scientific	50-1601-80	AB_11149495
eFluor™ 660 anti-mouse EOMES	Dan11mag	Thermo Fischer Scientific	50-4875-80	AB_2574226
FITC anti-human CD8a	RPA-T8	Biolegend	301005	AB_314123
FITC anti-mouse FcεRIγ	polyclonal	Merck	FCABS400F
FITC anti-mouse IFN-γ	XMG1.2	BD Biosciences	562019	AB_395375
FITC anti-mouse TCRβ Chain	H57-597	Thermo Fischer Scientific	11-5961-82	AB_465323
Pacific Blue™ anti-mouse Ly49A Antibody	YE1/48.10.6	Biolegend	116810	AB_572013
PE anti-human CD158a (KIR2DL1/S1/S3/S5)	HP-MA4	Biolegend	339505	AB_2130376
PE anti-mouse CD218 (IL-18Ra)	P3TUNYA	Thermo Fischer Scientific	12-5183-80	AB_2572616
PE anti-mouse CD8b	CT-CD8b	CALTAG	RM5104-3
PE anti-mouse γδ T-Cell Receptor	GL3	Thermo Fischer Scientific	12-5711-81	AB_465933
PE labelled CD1d_PBS-S7 tetramer		NIH tetramer core facility
PE-CF594 anti-mouse CD103	M290	BD Biosciences	565849	AB_2739377
PE-Cy7 anti-mouse Ly49G2	4D11	BD Biosciences	560730	AB_1727551
PE-Cyanine5.5 anti-mouse CD25	PC61.5	Thermo Fischer Scientific	35-0251-80	AB_11218285
PE-Vio® 770 anti-human CD158e/k (KIR3DL1/DL2)	5.133	Miltenyi Biotec	130-099-958
PE-Vio® 770 anti-mouse Ly49A	A1	Miltenyi Biotec	130-102-872
PE-Vio® 770 anti-mouse Ly49F	HBF-719	Miltenyi Biotec	130-104-343
PerCP-eFluor™ 710 anti-mouse CD122	TM-b1	Thermo Fischer Scientific	46-1222-82	AB_11064442
PerCP-eFluor™ 710 anti-mouse CD49d	R1-2	Thermo Fischer Scientific	46-0492-80	AB_11150051
PerCP-eFluor™ 710 anti-mouse integrin alpha 4 beta 7 (LPAM-1)	DATK-32	Thermo Fischer Scientific	46-5887-80	AB_2573793
PerCP/Cyanine5.5 anti-human CD45	2D1	Biolegend	368503	AB_2566351
PerCP/Cyanine5.5 anti-mouse/human Helios	22F6	Biolegend	137230	AB_2561640
R718 anti-mouse Bcl-2	3F11	BD Biosciences	568663
RB780 Hamster Anti-Mouse CD69	H1.2F3	BD Biosciences	755339
RY586 anti-mouse CD24	M1/69	BD Biosciences	753462
Spark Blue™ 550 anti-mouse CD4 Antibody	GK1.5	Biolegend	100473	AB_2819768
