## Supplemental Table 5 for "Memory-Phenotype Ly49+ CD8 T emerging from the thymus develop into two subsets with distinct immune functions"

### Sheet: Table 5
Supplementary Table 5: list of Hastag antibodies (HTO) used in this study
HTO	Barcode sequence	Hashtag sample
TotalSeq™-B0301 anti-mouse Hashtag 1 Antibody	ACCCACCAGTAAGAC	Naive_CD8+CD44+Ly49+ CD8aa
TotalSeq™-B0302 anti-mouse Hashtag 1 Antibody	GGTCGAGAGCATTCA	Naive_CD8+CD44+Ly49- CD8ab
TotalSeq™-B0303 anti-mouse Hashtag 1 Antibody	CTTGCCGCATGTCAT	Naive_CD8+ CD44+
TotalSeq™-B0304 anti-mouse Hashtag 1 Antibody	AAAGCATTCTTCACG	Naive_CD8+ CD44-
TotalSeq™-B0305 anti-mouse Hashtag 1 Antibody	CTTTGTCTTTGTGAG	VV_CD8+CD44+Ly49+ CD8aa
TotalSeq™-B0306 anti-mouse Hashtag 1 Antibody	TATGCTGCCACGGTA	VV_CD8+CD44+Ly49+ CD8ab
TotalSeq™-B0310 anti-mouse Hashtag 1 Antibody	CCGATTGTAACAGAC	VV_CD8+ CD44+ Ly49- B8R+
